# Bacterial Effector Screening Reveals RNF214 as a Virus Restriction Factor in Mammals

**DOI:** 10.1101/2024.11.04.621956

**Authors:** Aaron Embry, David Schad, Emily A. Rex, Neal M. Alto, Don B. Gammon

**Affiliations:** Department of Microbiology, University of Texas Southwestern Medical Center, Dallas, Texas, USA

## Abstract

Arboviruses are a group of arthropod-transmitted viruses that pose a significant threat to public health. Identifying host factors that inhibit arbovirus infection is critical for the development of strategies to prevent or treat these infections. Previously, we showed that bacterial effector proteins can be used as molecular tools to identify host immunity factors in insect cells that restrict arbovirus replication (Embry et al., 2024). Bacteria secrete effectors into the host cell cytoplasm to inhibit various innate immune defenses. Here, we apply our bacterial effector screening system to identify host antiviral immunity factors in two mammalian hosts – bats and humans. By screening a library of 210 effectors encoded by seven distinct bacterial pathogens, we identified three bacterial effectors (IpaH4, SopB, and SidM) that enhance the replication of both togaviruses and rhabdoviruses in bat and human cells. We also discovered several effectors that enhance arbovirus replication in a virus- or host-specific manner. We further characterize the mechanism by which the *Shigella flexneri* encoded E3 ubiquitin ligase, IpaH4, enhances arbovirus infection in mammalian cells. Using yeast two-hybrid, ubiquitin-activated interaction traps, *in vitro* ubiquitination assays and cellular approaches, we show the uncharacterized mammalian RING-domain containing protein, RNF214, to be directly targeted by IpaH4 for ubiquitination-mediated degradation. Phylogenetic analyses of RNF214 proteins indicate they are widely conserved among many vertebrate species, suggesting an important evolutionary function. We show that RNF214 overexpression suppresses arbovirus infections in a manner dependent upon its putative E3 ubiquitin ligase activity, while RNF214 depletion enhances these infections in human and bat cells. These data suggest that RNF214 proteins are important innate immune factors involved in combating viral infection. Collectively, our work shows that bacterial effectors can be useful tools for uncovering novel mammalian antiviral machinery.

**Author Summary:** Arboviruses are viruses transmitted by arthropod vectors such as mosquitoes or biting flies to both animal and human hosts. Arboviruses cause diseases ranging from mild febrile illnesses to fatal encephalitic infection. Here, we use bacterial effector proteins to identify mammalian factors that block arbovirus replication. Bacterial effectors encoded by pathogenic bacteria are secreted into mammalian host cells to inhibit cellular antimicrobial responses. Like viruses, many pathogenic bacteria replicate inside of mammalian host cells, thus we hypothesized that some bacterial effectors may target and inhibit the host immune response that are normally restrictive to both bacteria and viruses. After screening a library of >200 bacterial effector proteins, we identified three effectors that promote the replication of arboviruses belonging to two distinct families in bat and human cells. We further show that one of our most potent effectors, IpaH4, enhances arbovirus replication by targeting mammalian RNF214 proteins for degradation. RNF214 proteins are poorly characterized, but our phylogenetic analyses suggest these proteins are widely conserved among vertebrate organisms. We show that depletion of RNF214 protein levels in either bat or human cells sensitizes these cells to arbovirus infections, revealing a new role for RNF214 proteins in antiviral defense. Our study demonstrates the utility of bacterial effectors as tools for identifying new host immune machinery in mammalian hosts.
