## Supplementary material for "Bacterial Effector Screening Reveals RNF214 as a Virus Restriction Factor in Mammals": Table S2. Key resources and reagents

### Sheet: Reagents
Reagent	Technique	Source	Identifier / Catalog number
Slide-A-Lyzer G3 Dialysis Cassettes	Biochemistry	Thermo Scientefic	A52972
2-mercaptoethanol	Biochemistry	Milipore Sigma	M3148
2X loading buffer	Biochemistry	Biorad	1610737
ATP Disodium Trihydrate	Biochemistry	Fisher BioReagents	BP413
Dithiothreitol (DTT)	Biochemistry	Fisher BioReagents	BP173
Glutathione Sephrose 4B	Biochemistry	GE Healthcare	17-0756-05
GST-IpaH4	Biochemistry	Embry et al., 2024	N/A
HEPES	Biochemistry	Santa Cruz	Sc-29097 A
Flag-RNF214	Biochemistry	This study	N/A
His-UbcH5b	Biochemistry	Embry et al., 2024	N/A
His-UbE1	Biochemistry	Embry et al., 2024	N/A
Imidazole	Biochemistry	Alfa Aesar	A10221
Anti-FLAG M2 Affinity Gel	Biochemistry	Milipore Sigma	A2220
Magnesium Chloride	Biochemistry	Milipore Sigma	244589
Phosphate Buffered Saline (PBS)	Biochemistry	Medicago	09-9400-100
SDS-PAGE 4-20% gradient Gel	Biochemistry	BioRad	4568094
SIGMA FAST protease inhibitor Cocktail tablets EDTA free	Biochemistry	Milipore Sigma	S8830
Sodium Chloride	Biochemistry	Fisher BioReagents	BP-358
Sodium dodecyl sulfate	Biochemistry	Fisher BioReagents	BP166
TALON Metal Affinity Resin	Biochemistry	Takara	635502
Tris Base	Biochemistry	Fisher Bioreagents	BP152-5
Tris-HCl	Biochemistry	Fisher BioReagents	BP-153
Triton X-100	Biochemistry	Fisher BioReagents	H1900
5X iProof HF Buffer	Cloning	BioRad	1015778
BsiEI	Cloning	NEB	R0554S
CloneJET PCR cloning kit	Cloning	Thermo Scientefic	K232
dNTP	Cloning	Thermo Scientefic	R1121
Gateway LR clonase II enzyme mix	Cloning	Thermo Scientefic	11791100
Invitrogen Zero blunt TOPO PCR cloning kit	Cloning	Fisher BioReagents	450245
iProof	Cloning	BioRad	2681628
PacI	Cloning	NEB	R0547L
pENTR Directional TOPO cloning kits	Cloning	Thermo Scientefic	1847020
Q5	Cloning	NEB	M0491S
Q5 buffer	Cloning	NEB	M0491S
Quick Ligase	Cloning	NEB	M2200L
rCutsmart	Cloning	NEB	B6004S
SacII	Cloning	NEB	R0157L
Gibson Assembly Master Mix	Cloning	NEB	E2611L
5X iProof GC Buffer	Cloning	BioRad	1246837
Quick Ligase Buffer	Cloning	NEB	B2200S
0.45 µm Nitrocellulose membranes	Immunoblotting	Cytiva	10600002
10X XTG Transfer buffer	Immunoblotting	Bioland Scientefic	TG03
10X PBS	Immunoblotting	Bioland Scientefic	PBS01-03
10X TGS running buffer	Immunoblotting	Bioland Scientefic	TGS03
Acrylamide	Immunoblotting	Fisher BioReagents	BP1408-1
Mouse anti-Actin antibody	Immunoblotting	Thermo Scientefic	MA5-11869
Mouse anti-Actin antibody	Immunoblotting	Sigma	A1978-200UL
Mouse anti-GFP antibody	Immunoblotting	Clonetech	632381
Rabbit anti-GFP antibody	Immunoblotting	Takara	632592
Rabbit anti-GST antibody	Immunoblotting	Santa Cruz	SC-459
Rabbit anti-RNF214 antibody	Immunoblotting	Atlas	HPA039332
Rabbit anti-RNF214 antibody	Immunoblotting	Proteintech	26368-1-AP
Mouse Anti-Flag polyclonal antibody	Immunoblotting	LifeTein	LT0420
Mouse anti-Ubiquitin (clone 6C1)	Immunoblotting	Sigma	U0508
IRDYE 680RD Donkey anti-rabbit antibody	Immunoblotting	LI-COR	NC9266873
IRDye 800CW Donkey anti-Mouse antibody	Immunoblotting	LI-COR	NC9744100
APS	Immunoblotting	Fisher BioReagents	BP179-100
2-mercaptoethanol	Immunoblotting	Fisher BioReagents	BP176-100
Filter Paper	Immunoblotting	BioRad	1703932
HCl	Immunoblotting	Fisher Chemical	A144SI-212
Methanol	Immunoblotting	Pharmco	339000000
Oddessy Blocking buffer	Immunoblotting	LI-COR	927-70010
Prcision plus protein standards (All Blue)	Immunoblotting	BioRad	161-0373
10% SDS solution	Immunoblotting	Corning	46-040-Cl
TMED	Immunoblotting	Fisher BioReagents	BP150-20
Trans-Blot Turbo 5X transfer Buffer	Immunoblotting	BioRad	10026938
Trans-blot Turbo Midi Size Transfer Stacks and nitrocellulose membranes	Immunoblotting	BioRad	1704271
SDS	Immunoblotting	Fisher Scientific	BP166-500
Glycerol	Immunoblotting	Research Products International	56-81-5
Bromophenol Blue	Immunoblotting	Fisher Chemical	115-39-9
DTT	Immunoblotting	Fisher Scientific	BP172-25
Tris	Immunoblotting	Fisher BioReagents	BP152-1
Luciferase	Luciferase assay	Promega	E1483
Protease inhibitor cocktail	Protein extraction	Abcam	STN-273937
PSMF	Protein extraction	Acros organics	215740010
RIPA	Protein extraction	Thermo Scientefic	J63306.AP
Reporter Lysis buffer	Protein extraction	Promega	E3971
ActinomycinD	Tissue Culture	Fisher BioReagents	BP606-5
Antibiotic/Antimycotic	Tissue Culture	SIGMA	A5955-100ML
Cell Tracker Blue	Tissue Culture	Thermo Fisher Scientific	C2110
Cell Tracker Orange	Tissue Culture	invitrogen	C34551
DMEM:F12	Tissue Culture	Gibco	11320033
DMEM	Tissue Culture	SIGMA	D6429-500ML
DMSO	Tissue Culture	Fisher BioReagents	25-950-CQC
Fetal Bovine Essence	Tissue Culture	VWR	MP3100-500
Fetal Bovine Serum	Tissue Culture	R&D Systems	S12450
Non-Essential ammino acids	Tissue Culture	Corning	25-025-Cl
L-Glutamine	Tissue Culture	Corning	25-005-Cl
Trypsin	Tissue Culture	SIGMA	T4049-100ML
PBS	Tissue Culture	SIGMA	D8537-500ML
CyQUANT LDH Cytotoxicity Assay	Tissue Culture, Cell Viability	Invitrogen	C20300
FuGENE HD Transfection Reagent	Tissue Culture	Promega	E2311
Lipofectamine 2000	Tissue Culture	Fisher BioReagents	11668019
X-tremeGENE 9	Tissue Culture	SIGMA	6365787001

### Sheet: Cells
Reagent	Technique	Source	Identifier / Catalog number
R06E Cells	Arboviral Infections and Screens	Schoggins Lab (University of Texas Southwestern Medical)	N/A
U2OS Parental Cells	Arboviral infections/screens/Transfection studies	ATCC	HTB-96
U2OS (Empty vector) Control Cells	Infection studies	This Study	N/A
U2OS RNF214 Knockout Cells	Infection studies	This Study	N/A

### Sheet: Bacteria and Viruses
Reagent	Technique	Source	Identifier / Catalog number
E.coli BL21	Protein expression & purification	Dr. Jack Dixion (University of San Diego)	N/A
E.coli DH5a	Plasmid amplification & purification	Dr. Jack Dixion (University of San Diego)	N/A
Ross River Virus (RRV-GFP)		Embry et al., 2024.	N/A
O’nyong’nyong Virus (ONNV-GFP)		Embry et al., 2024.	N/A
Sindbis virus (SINV-GFP; TE/5’2J/GFP-3XFlag)		Embry et al., 2024.	N/A
Vesicular stomatitis virus (VSV-GFP)		Embry et al., 2024.	N/A
Vesicular stomatitis virus (VSVM51R-GFP)		Embry et al., 2024.	N/A
Venezuelan equine encephalitis virus (VEEV-GFP)		Dr. John Schoggins (University of Texas Southwestern Medical), McDougal et al., 2023	N/A
Vaccinia virus (VACV-FL-GFP)		Rex et al., 2018	N/A
Herpes simplex virus 1 (HSV1-GFP)		Dr. John Schoggins (University of Texas Southwestern Medical), Ohlson et al., 2023	N/A
Human parainfluenza virus (HPIV1-GFP)		Viratree	P121
Sendai virus (SeV-GFP)		Viratree	S124
West Nile virus (WNV-GFP)		Schoggins Lab (University of Texas Southwestern Medical), Boys et al., 2020	N/A

### Sheet: Primers
Primer Name	Sequence (5' - 3')	Purpose	Source
SidM_A435E_F	GTAGAGCCTGGTTTAGTATCAGAAGTTAACAAAATGTCAGCATTC	SDM primer to generate SidM-A435E	This Study
SidM_A435E_R	GAATGCTGACATTTTGTTAACTTCTGATACTAAACCAGGCTCTAC	SDM primer to generate SidM-A435E	This Study

### Sheet: Plasmids
Reagent	Technique	Source	Identifier / Catalog number
pHIS-UBE1	Protein Purification expression vector - in vitro Ubiquitination Assays	Embry et al., 2024	N/A
pHIS-UbCh5b	Protein Purification expression vector - in vitro Ubiquitination Assays	Embry et al., 2024	N/A
pGEX6P-1-IpaH4	Protein Purification expression vector - in vitro Ubiquitination Assays	Embry et al., 2024	N/A
pGEX6P-1-IpaH2.5	Protein Purification expression vector - in vitro Ubiquitination Assays	Embry et al., 2024	N/A
pGEX6P-1-IpaH4-C339S	Protein Purification expression vector - in vitro Ubiquitination Assays	Embry et al., 2024	N/A
pET21a	Protein Purification expression vector	Addgene	69740-3
pET21a-Flag-RNF214	Protein Purification expression vector - in vitro Ubiquitination Assays	This Study	N/A
pEGFP-C2	Cellular Degradation Assays	de Jong et al., 2016	N/A
pEGFP-C2-IpaH4	Cellular Degradation Assays	de Jong et al., 2016	N/A
pEGFP-C2-IpaH4-C339S	Cellular Degradation Assays	de Jong et al., 2016	N/A
pFLAG-CMV-6b-RNF214	Cellular Degradation Assays	This Study	N/A
pFLAG-CMV-6b-RNF214-276-703	Cellular Degradation Assays	This Study	N/A
pFLAG-CMV-6b-RNF214-C658S	Cellular Degradation Assays	This Study	N/A
pcDNA3.1	Mammlian Expression Vector	Embry et al., 2024	N/A
pcDNA3.1-IpaH4	Mammlian Expression Vector	Embry et al., 2024	N/A
pcDNA3.1-IpaH4-C339S	Mammlian Expression Vector	Embry et al., 2024	N/A
pcDNA3.1-SidM	Mammlian Expression Vector	This Study	N/A
pcDNA3.1-SidM-A435E	Mammlian Expression Vector	This Study	N/A
pcDNA3.1-SopB	Mammlian Expression Vector	Embry et al., 2024	N/A
pcDNA3.1-SopB-C420S	Mammlian Expression Vector	Embry et al., 2024	N/A
pTRIP-CMV-IVSb-IRES-TagRFP	Lentiviral Expression Vector		N/A
pTRIP-Luciferase	Bacterial Effector Screen	This Study	N/A
pTRIP-IpaA	Bacterial Effector Screen	This Study	N/A
pTRIP-IpaB	Bacterial Effector Screen	This Study	N/A
pTRIP-IpaH1.4	Bacterial Effector Screen	This Study	N/A
pTRIP-IpaH2.5	Bacterial Effector Screen	This Study	N/A
pTRIP-IpaH4.5	Bacterial Effector Screen	This Study	N/A
pTRIP-IpaH7.8	Bacterial Effector Screen	This Study	N/A
pTRIP-IpaH9.8	Bacterial Effector Screen	This Study	N/A
pTRIP-IpaJ	Bacterial Effector Screen	This Study	N/A
pTRIP-IpgD	Bacterial Effector Screen	This Study	N/A
pTRIP-OspB	Bacterial Effector Screen	This Study	N/A
pTRIP-OspC1	Bacterial Effector Screen	This Study	N/A
pTRIP-OspC2	Bacterial Effector Screen	This Study	N/A
pTRIP-OspD1	Bacterial Effector Screen	This Study	N/A
pTRIP-OspD3	Bacterial Effector Screen	This Study	N/A
pTRIP-OspE1	Bacterial Effector Screen	This Study	N/A
pTRIP-SteA	Bacterial Effector Screen	This Study	N/A
pTRIP-OspE2	Bacterial Effector Screen	This Study	N/A
pTRIP-OspF	Bacterial Effector Screen	This Study	N/A
pTRIP-OspG	Bacterial Effector Screen	This Study	N/A
pTRIP-VirA	Bacterial Effector Screen	This Study	N/A
pTRIP-EspY3	Bacterial Effector Screen	This Study	N/A
pTRIP-EspK	Bacterial Effector Screen	This Study	N/A
pTRIP-EspX7	Bacterial Effector Screen	This Study	N/A
pTRIP-EspF	Bacterial Effector Screen	This Study	N/A
pTRIP-EspFU	Bacterial Effector Screen	This Study	N/A
pTRIP-EspX5	Bacterial Effector Screen	This Study	N/A
pTRIP-EspL2	Bacterial Effector Screen	This Study	N/A
pTRIP-NleD	Bacterial Effector Screen	This Study	N/A
pTRIP-EspL1	Bacterial Effector Screen	This Study	N/A
pTRIP-EspR3	Bacterial Effector Screen	This Study	N/A
pTRIP-NleA	Bacterial Effector Screen	This Study	N/A
pTRIP-EspB	Bacterial Effector Screen	This Study	N/A
pTRIP-NleH	Bacterial Effector Screen	This Study	N/A
pTRIP-MAP (NO)	Bacterial Effector Screen	This Study	N/A
pTRIP-MAP	Bacterial Effector Screen	This Study	N/A
pTRIP-EspG	Bacterial Effector Screen	This Study	N/A
pTRIP-NleC	Bacterial Effector Screen	This Study	N/A
pTRIP-NleB	Bacterial Effector Screen	This Study	N/A
pTRIP-HopAO1	Bacterial Effector Screen	This Study	N/A
pTRIP-HopAI1	Bacterial Effector Screen	This Study	N/A
pTRIP-HopAS1	Bacterial Effector Screen	This Study	N/A
pTRIP-SepZ	Bacterial Effector Screen	This Study	N/A
pTRIP-HopC1	Bacterial Effector Screen	This Study	N/A
pTRIP-HopAH1	Bacterial Effector Screen	This Study	N/A
pTRIP-HopK1	Bacterial Effector Screen	This Study	N/A
pTRIP-HopAA1-2	Bacterial Effector Screen	This Study	N/A
pTRIP-HopAH2-1	Bacterial Effector Screen	This Study	N/A
pTRIP-HopF2	Bacterial Effector Screen	This Study	N/A
pTRIP-HopS1	Bacterial Effector Screen	This Study	N/A
pTRIP-HopT1-2	Bacterial Effector Screen	This Study	N/A
pTRIP-HopM1	Bacterial Effector Screen	This Study	N/A
pTRIP-HopY1	Bacterial Effector Screen	This Study	N/A
pTRIP-HopD	Bacterial Effector Screen	This Study	N/A
pTRIP-HopA1	Bacterial Effector Screen	This Study	N/A
pTRIP-HopV1	Bacterial Effector Screen	This Study	N/A
pTRIP-HopAQ1	Bacterial Effector Screen	This Study	N/A
pTRIP-InvF	Bacterial Effector Screen	This Study	N/A
pTRIP-SsaM	Bacterial Effector Screen	This Study	N/A
pTRIP-SseJ	Bacterial Effector Screen	This Study	N/A
pTRIP-YopJ	Bacterial Effector Screen	This Study	N/A
pTRIP-SifB	Bacterial Effector Screen	This Study	N/A
pTRIP-PipB	Bacterial Effector Screen	This Study	N/A
pTRIP-PipB2	Bacterial Effector Screen	This Study	N/A
pTRIP-SseF	Bacterial Effector Screen	This Study	N/A
pTRIP-SipC	Bacterial Effector Screen	This Study	N/A
pTRIP-SseE	Bacterial Effector Screen	This Study	N/A
pTRIP-SspH2	Bacterial Effector Screen	This Study	N/A
pTRIP-SicA	Bacterial Effector Screen	This Study	N/A
pTRIP-SopD	Bacterial Effector Screen	This Study	N/A
pTRIP-SpiC	Bacterial Effector Screen	This Study	N/A
pTRIP-SseG	Bacterial Effector Screen	This Study	N/A
pTRIP-SifA	Bacterial Effector Screen	This Study	N/A
pTRIP-YopH	Bacterial Effector Screen	This Study	N/A
pTRIP-Ipg1148	Bacterial Effector Screen	This Study	N/A
pTRIP-PieF	Bacterial Effector Screen	This Study	N/A
pTRIP-LegA54	Bacterial Effector Screen	This Study	N/A
pTRIP-CegC3	Bacterial Effector Screen	This Study	N/A
pTRIP-Ipg0045	Bacterial Effector Screen	This Study	N/A
pTRIP-VpdB	Bacterial Effector Screen	This Study	N/A
pTRIP-LegA10	Bacterial Effector Screen	This Study	N/A
pTRIP-Ipg2527	Bacterial Effector Screen	This Study	N/A
pTRIP-LegK2	Bacterial Effector Screen	This Study	N/A
pTRIP-CegC1	Bacterial Effector Screen	This Study	N/A
pTRIP-PpeB	Bacterial Effector Screen	This Study	N/A
pTRIP-LegA11	Bacterial Effector Screen	This Study	N/A
pTRIP-Ipg1158	Bacterial Effector Screen	This Study	N/A
pTRIP-VipF	Bacterial Effector Screen	This Study	N/A
pTRIP-LegG1	Bacterial Effector Screen	This Study	N/A
pTRIP-Ipg0294	Bacterial Effector Screen	This Study	N/A
pTRIP-lpg0171	Bacterial Effector Screen	This Study	N/A
pTRIP-Ceg29	Bacterial Effector Screen	This Study	N/A
pTRIP-CegC4	Bacterial Effector Screen	This Study	N/A
pTRIP-Ipg0518	Bacterial Effector Screen	This Study	N/A
pTRIP-Ipg2327	Bacterial Effector Screen	This Study	N/A
pTRIP-LirB	Bacterial Effector Screen	This Study	N/A
pTRIP-LegAU13	Bacterial Effector Screen	This Study	N/A
pTRIP-Ceg19	Bacterial Effector Screen	This Study	N/A
pTRIP-Ceg18	Bacterial Effector Screen	This Study	N/A
pTRIP-LegG2	Bacterial Effector Screen	This Study	N/A
pTRIP-TIR	Bacterial Effector Screen	This Study	N/A
pTRIP-Ipg1273	Bacterial Effector Screen	This Study	N/A
pTRIP-Ceg7	Bacterial Effector Screen	This Study	N/A
pTRIP-Ipg0634	Bacterial Effector Screen	This Study	N/A
pTRIP-SidB	Bacterial Effector Screen	This Study	N/A
pTRIP-Ceg10	Bacterial Effector Screen	This Study	N/A
pTRIP-Ipg0081	Bacterial Effector Screen	This Study	N/A
pTRIP-YlfB	Bacterial Effector Screen	This Study	N/A
pTRIP-LirA	Bacterial Effector Screen	This Study	N/A
pTRIP-VipD	Bacterial Effector Screen	This Study	N/A
pTRIP-Ipg1689	Bacterial Effector Screen	This Study	N/A
pTRIP-Ceg9	Bacterial Effector Screen	This Study	N/A
pTRIP-LegP	Bacterial Effector Screen	This Study	N/A
pTRIP-LegL1	Bacterial Effector Screen	This Study	N/A
pTRIP-Ipg2407	Bacterial Effector Screen	This Study	N/A
pTRIP-LegA9	Bacterial Effector Screen	This Study	N/A
pTRIP-LegA2	Bacterial Effector Screen	This Study	N/A
pTRIP-LirF	Bacterial Effector Screen	This Study	N/A
pTRIP-SidM	Bacterial Effector Screen	This Study	N/A
pTRIP-SseF S-A	Bacterial Effector Screen	This Study	N/A
pTRIP-SseF DA2	Bacterial Effector Screen	This Study	N/A
pTRIP-SidA	Bacterial Effector Screen	This Study	N/A
pTRIP-LidA	Bacterial Effector Screen	This Study	N/A
pTRIP-VipA	Bacterial Effector Screen	This Study	N/A
pTRIP-RalF	Bacterial Effector Screen	This Study	N/A
pTRIP-SidD	Bacterial Effector Screen	This Study	N/A
pTRIP-LegLC4	Bacterial Effector Screen	This Study	N/A
pTRIP-LegA3	Bacterial Effector Screen	This Study	N/A
pTRIP-SopE2	Bacterial Effector Screen	This Study	N/A
pTRIP-SteB	Bacterial Effector Screen	This Study	N/A
pTRIP-SseF1-260	Bacterial Effector Screen	This Study	N/A
pTRIP-SopE2 G168Y	Bacterial Effector Screen	This Study	N/A
pTRIP-SseF CC->AA	Bacterial Effector Screen	This Study	N/A
pTRIP-SseF DA1	Bacterial Effector Screen	This Study	N/A
pTRIP-SopB	Bacterial Effector Screen	This Study	N/A
pTRIP-SseG 1-229	Bacterial Effector Screen	This Study	N/A
pTRIP-SseF 1 S->A	Bacterial Effector Screen	This Study	N/A
pTRIP-SseK1	Bacterial Effector Screen	This Study	N/A
pTRIP-SopD2	Bacterial Effector Screen	This Study	N/A
pTRIP-SipD	Bacterial Effector Screen	This Study	N/A
pTRIP-SipB	Bacterial Effector Screen	This Study	N/A
pTRIP-SptP	Bacterial Effector Screen	This Study	N/A
pTRIP-SsaE	Bacterial Effector Screen	This Study	N/A
pTRIP-Ipg0963	Bacterial Effector Screen	This Study	N/A
pTRIP-Ipg1751	Bacterial Effector Screen	This Study	N/A
pTRIP-LegL3	Bacterial Effector Screen	This Study	N/A
pTRIP-LegK3	Bacterial Effector Screen	This Study	N/A
pTRIP-LegA15	Bacterial Effector Screen	This Study	N/A
pTRIP-YlfA	Bacterial Effector Screen	This Study	N/A
pTRIP-LpnE	Bacterial Effector Screen	This Study	N/A
pTRIP-Ceg23	Bacterial Effector Screen	This Study	N/A
pTRIP-LegA12	Bacterial Effector Screen	This Study	N/A
pTRIP-LirD	Bacterial Effector Screen	This Study	N/A
pTRIP-LegU2	Bacterial Effector Screen	This Study	N/A
pTRIP-LirC	Bacterial Effector Screen	This Study	N/A
pTRIP-LegA14	Bacterial Effector Screen	This Study	N/A
pTRIP-LegA8	Bacterial Effector Screen	This Study	N/A
pTRIP-LegC3	Bacterial Effector Screen	This Study	N/A
pTRIP-SdjA	Bacterial Effector Screen	This Study	N/A
pTRIP-SidJ	Bacterial Effector Screen	This Study	N/A
pTRIP-Ipg0365	Bacterial Effector Screen	This Study	N/A
pTRIP-WipA	Bacterial Effector Screen	This Study	N/A
pTRIP-SidF	Bacterial Effector Screen	This Study	N/A
pTRIP-LegC5	Bacterial Effector Screen	This Study	N/A
pTRIP-LegC4	Bacterial Effector Screen	This Study	N/A
pTRIP-SteB	Bacterial Effector Screen	This Study	N/A
pTRIP-EspJ	Bacterial Effector Screen	This Study	N/A
pTRIP-SidG	Bacterial Effector Screen	This Study	N/A
pTRIP-SidC	Bacterial Effector Screen	This Study	N/A
pTRIP-SseL	Bacterial Effector Screen	This Study	N/A
pTRIP-EspR1	Bacterial Effector Screen	This Study	N/A
pTRIP-EspX1	Bacterial Effector Screen	This Study	N/A
pTRIP-EspY2	Bacterial Effector Screen	This Study	N/A
pTRIP-LegS2	Bacterial Effector Screen	This Study	N/A
pTRIP-LegC8	Bacterial Effector Screen	This Study	N/A
pTRIP-WipB	Bacterial Effector Screen	This Study	N/A
pTRIP-LegA7	Bacterial Effector Screen	This Study	N/A
pTRIP-LegA5	Bacterial Effector Screen	This Study	N/A
pTRIP-LegL5	Bacterial Effector Screen	This Study	N/A
pTRIP-Ceg33	Bacterial Effector Screen	This Study	N/A
pTRIP-VpdA	Bacterial Effector Screen	This Study	N/A
pTRIP-SetA	Bacterial Effector Screen	This Study	N/A
pTRIP-Ipg1717	Bacterial Effector Screen	This Study	N/A
pTRIP-BepA	Bacterial Effector Screen	This Study	N/A
pTRIP-BepD	Bacterial Effector Screen	This Study	N/A
pTRIP-BepF	Bacterial Effector Screen	This Study	N/A
pTRIP-HopQ1-1	Bacterial Effector Screen	This Study	N/A
pTRIP-HopP1	Bacterial Effector Screen	This Study	N/A
pTRIP-HopH1	Bacterial Effector Screen	This Study	N/A
pTRIP-EspW	Bacterial Effector Screen	This Study	N/A
pTRIP-NleF	Bacterial Effector Screen	This Study	N/A
pTRIP-EspX2	Bacterial Effector Screen	This Study	N/A
pTRIP-EspH	Bacterial Effector Screen	This Study	N/A
pTRIP-EspX4	Bacterial Effector Screen	This Study	N/A
pTRIP-EspY1	Bacterial Effector Screen	This Study	N/A
pTRIP-NleG7	Bacterial Effector Screen	This Study	N/A
pTRIP-HopAB2	Bacterial Effector Screen	This Study	N/A
pTRIP-HopAG1	Bacterial Effector Screen	This Study	N/A
pTRIP-AvrP	Bacterial Effector Screen	This Study	N/A
pTRIP-HopQ1-2	Bacterial Effector Screen	This Study	N/A
pTRIP-HopO1-3	Bacterial Effector Screen	This Study	N/A
pTRIP-HopO1-2	Bacterial Effector Screen	This Study	N/A
pTRIP-HopI1	Bacterial Effector Screen	This Study	N/A
pTRIP-HopN1	Bacterial Effector Screen	This Study	N/A
pTRIP-HopE1	Bacterial Effector Screen	This Study	N/A
pTRIP-HopG1	Bacterial Effector Screen	This Study	N/A
pTRIP-IpaH1	Bacterial Effector Screen	This Study	N/A
pTRIP-IpaH2	Bacterial Effector Screen	This Study	N/A
pTRIP-IpaH3	Bacterial Effector Screen	This Study	N/A
pTRIP-IpaH4	Bacterial Effector Screen	This Study	N/A
pTRIP-IpaH5	Bacterial Effector Screen	This Study	N/A

### Sheet: siRNA
Target Gene	Species	Name	Sequence	Source	Catalog #
RNF214	R. aegyptiacus	siRNA 1	CCCACAAGCGUCCAUCCUAAA	Milipore Sigma	N/A
RNF214	R. aegyptiacus	siRNA 2	GGAACAUUAUGGAAGAGACAG	Milipore Sigma	N/A
RNF214	R. aegyptiacus	siRNA 3	GAACUGCACCUUACUUACCUC	Milipore Sigma	N/A
RNF214	H. sapiens	siRNA 1	GUGUUAAGGUUCUGCUGA	Milipore Sigma	SASI_Hs02_00312264
RNF214	H. sapiens	siRNA 2	CAGAAUUGCACCUUACUUA	Milipore Sigma	SASI_Hs02_00312265
RNF214	H. sapiens	siRNA 3	CACAAACCUCCAUCCUAAA	Milipore Sigma	SASI_Hs02_00312266
Luciferase	N/A	Luc	GCTCCCAATCATCCAAAAAUU	Embry et al., 2024	N/A
